# Full-length direct RNA sequencing reveals extensive remodeling of RNA expression, processing and modification in aging *Caenorhabditis elegans*

**DOI:** 10.1101/2024.06.18.599640

**Authors:** Erin C. Schiksnis, Ian A. Nicastro, Amy E. Pasquinelli

## Abstract

Organismal aging is marked by decline in cellular function and anatomy, ultimately resulting in death. To inform our understanding of the mechanisms underlying this degeneration, we performed standard RNA sequencing and Nanopore direct RNA sequencing over an adult time course in *Caenorhabditis elegans.* Long reads allowed for identification of hundreds of novel isoforms and age-associated differential isoform accumulation, resulting from alternative splicing and terminal exon choice. Genome-wide analysis reveals a decline in RNA processing fidelity and a rise in inosine and pseudouridine editing events in transcripts from older animals. In this first map of pseudouridine modifications for *C. elegans*, we find that they largely reside in coding sequences and that the number of genes with this modification increases with age. Collectively, this analysis discovers transcriptomic signatures associated with age and is a valuable resource to understand the many processes that dictate altered gene expression patterns and post-transcriptional regulation in aging.
