## Supplemental Figures and Tables for "Full-length direct RNA sequencing reveals extensive remodeling of RNA expression, processing and modification in aging *Caenorhabditis elegans*": 03_nanopore_filtering_numbers.xlsx

### Sheet: Nanopore filtered reads
Sample	total reads	mapped reads	TSS filtered reads	Poly(A) filtered reads	%reads after filtering
day1_rep1	4096976	3800677	2132181	1400870	36.8584
day1_rep2	2556679	2540964	1584597	1132983	44.5887
day1_rep3	2756399	2514220	1603489	1164409	46.3129
day2_rep1	2432221	2208276	1239836	865100	39.1754
day2_rep2	2444000	2395221	1495970	1057293	44.1418
day2_rep3	2322552	2091769	1280577	1005237	48.0568
day3_rep1	2363566	2098514	1077843	692562	33.0025
day3_rep2	2034732	1993962	1279382	869962	43.6298
day3_rep3	1016642	883516	545704	440612	49.8703
day4_rep1	2999872	2757403	1567219	1112024	40.3287
day4_rep2	2325243	2203092	1415333	991910	45.0235
day4_rep3	2029440	1847646	1124302	889876	48.1627
day5_rep1	2815612	1590752	901627	600881	37.7734
day5_rep2	1628000	1553130	983946	715107	46.043
day5_rep3	2128000	2002358	1184457	878517	43.8741
day7_rep1	1906612	1614020	967505	725649	44.9591
day7_rep2	1396000	1053499	616646	482559	45.8054
day7_rep3	1562165	1261416	790858	608628	48.2496
day10_rep1	1632000	1308548	777062	589069	45.017
day10_rep2	1956687	1585717	936424	704846	44.4497
day10_rep3	1328708	1044398	666543	497924	47.6757
day15_rep1	2355985	1730373	1079840	811670	46.9072
day15_rep2	1876812	1060492	645938	492065	46.3997
day15_rep3	1094922	887765	591594	440533	49.6227
