## Supplemental Figures and Tables for "Full-length direct RNA sequencing reveals extensive remodeling of RNA expression, processing and modification in aging *Caenorhabditis elegans*": 06_all_days_sig_alt_splicing.xlsx

### Sheet: event key
Codes used by SUPPA to denote different alternative exon usage events
SUPPA label	event type
SE	skipping exon
A5	alternative 5' splice site
A3	alternative 3' splice site
MX	mutually exclusive exons
RI	retained intron
AF	alternative first exon
AL	alternative last exon

### Sheet: day 2 vs. day 1
Significant alternative exon usage events day 2 vs. day 1
WB_ID	event	p_value	gene
WBGene00014826	A5:V:11837573-11837635:11837540-11837635:+	0.041958

### Sheet: day 3 vs. day 1
Significant alternative exon usage events day 3 vs. day 1
WB_ID	event	p_value	gene
WBGene00000170	SE:II:9259384-9259589:9259617-9259670:-	0.0394605	aqp-2
WBGene00012530	AL:V:10446533:10446602-10451488:10451334:10451437-10451488:-	0.0444555
WBGene00014826	A5:V:11837573-11837635:11837540-11837635:+	0.0444555
WBGene00015410	AF:II:6848123:6848206-6849665:6848310:6848410-6849665:+	0.0374625	tbc-6
WBGene00021191	SE:II:3934561-3934614:3934713-3934759:+	0.037962
WBGene00022201	AF:X:2837990-2838545:2838653:2837990-2840238:2840292:-	0.038961

### Sheet: day 4 vs. day 1
Significant alternative exon usage events day 4 vs. day 1
WB_ID	event	p_value	gene
WBGene00001333	AF:I:5290518-5290617:5290694:5290518-5291493:5291604:-	0.0499501	erm-1
WBGene00004336	A3:V:14830122-14830166:14830110-14830166:-	0.0314685	ret-1
WBGene00004336	AF:V:14830317-14830760:14831027:14830317-14831418:14831621:-	0.0314685	ret-1
WBGene00008878	SE:I:9368106-9368918:9369296-9369866:-	0.040959	ppfr-1
WBGene00009820	RI:X:10912641:10912777-10912825:10912901:-	0.047952
WBGene00014826	A5:V:11837573-11837635:11837540-11837635:+	0.046953
WBGene00015410	AF:II:6848123:6848206-6849665:6848310:6848410-6849665:+	0.0264735	tbc-6
WBGene00021191	SE:II:3934561-3934614:3934713-3934759:+	0.0254745

### Sheet: day 5 vs. day 1
Significant alternative exon usage events day 5 vs. day 1
WB_ID	event	p_value	gene
WBGene00000228	MX:V:12480610-12480727:12480888-12481283:12480610-12481113:12481196-12481283:+	0.0344655	atn-1
WBGene00001333	AF:I:5290518-5290617:5290694:5290518-5291493:5291604:-	0.03996	erm-1
WBGene00004336	AF:V:14830317-14830760:14831027:14830317-14831418:14831621:-	0.032967	ret-1
WBGene00008878	SE:I:9368106-9368918:9369296-9369866:-	0.047952	ppfr-1
WBGene00009820	RI:X:10912641:10912777-10912825:10912901:-	0.032967
WBGene00015410	AF:II:6848123:6848206-6849665:6848310:6848410-6849665:+	0.0244755	tbc-6
WBGene00021191	SE:II:3934561-3934614:3934713-3934759:+	0.0144855

### Sheet: day 7 vs. day 1
Significant alternative exon usage events day 7 vs. day 1
WB_ID	event	p_value	gene
WBGene00000228	MX:V:12480610-12480727:12480888-12481283:12480610-12481113:12481196-12481283:+	0.0144855	atn-1
WBGene00001333	AF:I:5290518-5290617:5290694:5290518-5291493:5291604:-	0.0234765	erm-1
WBGene00002053	AF:II:5765617:5765774-5769098:5768944:5769000-5769098:+	0.031968	ifb-1
WBGene00004336	AF:V:14830317-14830760:14831027:14830317-14831418:14831621:-	0.041958	ret-1
WBGene00006434	AF:II:5378194:5378206-5378841:5378422:5378440-5378841:+	0.0124875	prdx-2
WBGene00009820	RI:X:10912641:10912777-10912825:10912901:-	0.043956
WBGene00012530	AL:V:10446533:10446602-10451488:10451334:10451437-10451488:-	0.001998
WBGene00015410	AF:II:6848123:6848206-6849665:6848310:6848410-6849665:+	0.0414585	tbc-6
WBGene00015509	SE:IV:7827105-7827420:7827462-7827568:-	0.0324675
WBGene00018376	AF:X:4783612:4783823-4788836:4786117:4786304-4788836:+	0.018981
WBGene00021191	SE:II:3934561-3934614:3934713-3934759:+	0.023976
WBGene00022201	AF:X:2837990-2838545:2838653:2837990-2840238:2840292:-	0.046953

### Sheet: day 10 vs. day 1
Significant alternative exon usage events day 10 vs. day 1
WB_ID	event	p_value	gene
WBGene00000170	SE:II:9259384-9259589:9259617-9259670:-	0.0304695	aqp-2
WBGene00000228	MX:V:12480610-12480727:12480888-12481283:12480610-12481113:12481196-12481283:+	0.00599401	atn-1
WBGene00006434	AF:II:5378194:5378206-5378841:5378422:5378440-5378841:+	0.0104895	prdx-2
WBGene00010479	A3:III:10740606-10740644:10740597-10740644:-	0.02997
WBGene00012530	AL:V:10446533:10446602-10451488:10451334:10451437-10451488:-	0.0034965
WBGene00016894	SE:X:6845455-6845534:6845612-6845658:+	0.0424575
WBGene00018376	AF:X:4783612:4783823-4788836:4786117:4786304-4788836:+	0.00649351
WBGene00021191	SE:II:3934561-3934614:3934713-3934759:+	0.02997

### Sheet: day 15 vs. day 1
Significant alternative exon usage events day 15 vs. day 1
WB_ID	event	p_value	gene
WBGene00000228	MX:V:12480610-12480727:12480888-12481283:12480610-12481113:12481196-12481283:+	0.00999001	atn-1
WBGene00000240	AF:II:8764940-8765035:8765211:8764940-8766898:8766997:-	0.0474525	pah-1
WBGene00002050	AF:X:11271181:11271269-11273269:11272796:11272905-11273269:+	0.0424575	ifa-1
WBGene00006434	AF:II:5378194:5378206-5378841:5378422:5378440-5378841:+	0.0144855	prdx-2
WBGene00010479	A3:III:10740606-10740644:10740597-10740644:-	0.024975
WBGene00012530	AL:V:10446533:10446602-10451488:10451334:10451437-10451488:-	0.00549451
WBGene00016894	SE:X:6845455-6845534:6845612-6845658:+	0.0444555
WBGene00017920	SE:IV:4661310-4661356:4661395-4661452:+	0.0434565	jmjd-1.2
WBGene00018376	AF:X:4783612:4783823-4788836:4786117:4786304-4788836:+	0.0034965
WBGene00021047	A3:X:1442635-1443152:1442626-1443152:-	0.043956	zfp-3
WBGene00021191	SE:II:3934561-3934614:3934713-3934759:+	0.0364635
WBGene00022235	A3:IV:6325233-6325310:6325233-6325319:+	0.0444555	sqd-1
