## Supplemental Figures and Tables for "Full-length direct RNA sequencing reveals extensive remodeling of RNA expression, processing and modification in aging *Caenorhabditis elegans*": 07_intron_intergenic_junctions.xlsx

### Sheet: introns
Reads mapping to introns in young (days 1, 2, 3) and old (days 7, 10, 15)
time	intron reads	total mapped reads	percent reads in introns
old_rep1	835637	139600040	0.598594
old_rep2	687381	126515396	0.543318
old_rep3	542758	111665192	0.486058
young_rep1	788681	132387952	0.595735
young_rep2	1274175	260205702	0.48968
young_rep3	1933026	265622108	0.727735

### Sheet: intergenic regions
Reads mapping to intergenic regions in young (days 1, 2, 3) and old (days 7, 10, 15)
time	intergenic reads	total mapped reads	percent reads in intergenic
old_rep1	906568	139600040	0.649404
old_rep2	768965	126515396	0.607803
old_rep3	676143	111665192	0.605509
young_rep1	720231	132387952	0.544031
young_rep2	1315087	260205702	0.505403
young_rep3	1527316	265622108	0.574996

### Sheet: unannotated splice junctions
Percent of splice junction reads to do not match WormBase WS279 annotated splice junctions
time	percent unannotated splice junctions
old_rep1	0.840311
old_rep2	0.81179
old_rep3	0.761139
young_rep1	0.684756
young_rep2	0.702913
young_rep3	0.711818
